# A microenvironment-driven, HLA-II-associated insulin neoantigen elicits persistent memory T cell activation in diabetes

**DOI:** 10.1101/2024.11.07.622538

**Authors:** Neetu Srivastava, Anthony N. Vomund, Rongzhen Yu, Orion J. Peterson, Yuqing Yang, David P. Turicek, Omar Abousaway, Tiandao Li, Lisa Kain, Pamela Stone, Aisha Ansar, Cristina C. Clement, Siddhartha Sharma, Rima Melhem, Bo Zhang, Chang Liu, Alok V. Joglekar, Hao Hu, Chyi-Song Hsieh, Laura Campisi, Laura Santambrogio, Luc Teyton, Emil R. Unanue, Ana Maria Arbelaez, Cheryl F. Lichti, Xiaoxiao Wan

## Abstract

The evolving antigenic landscape of autoimmune diabetes reflects a dynamic failure to preserve self-tolerance. Yet, how novel neoantigens emerge in humans remains incompletely understood. Here, we designed an immunopeptidomics-based approach to probe HLA-II-bound, islet-derived neoepitopes in patients with type 1 diabetes (T1D). We uncovered a microenvironment-driven Cys→Ser transformation, conserved between mice and humans, that reshapes autoreactivity to insulin, the core β-cell antigen, at the single-residue level. This transformation, which we call “C19S,” arises from oxidative remodeling of insulin in stressed pancreatic islets and can also occur in inflammatory antigen-presenting cells, contributing to a feed-forward loop of neoepitope formation and presentation as diabetes progresses. Despite involving just one amino acid, C19S is specifically recognized by HLA-DQ8-restricted, register-specific CD4^+^ T cells that expand in individuals with T1D. These C19S-specific CD4^+^ T cells lack regulatory potential but acquire a poised central memory phenotype that persists at different disease stages. These findings reveal a distinct, microenvironment-driven route of neoantigen formation that fuels sustained autoreactivity in diabetes.
