## Supplementary Table 2 for "A microenvironment-driven, HLA-II-associated insulin neoantigen elicits persistent memory T cell activation in diabetes"

### Sheet: Cover
Supplementary Table 2. PTM and SAV search in crinosome peptidomes under ER stress.
This table contains the raw numbers used to generate the volcano plot in Figure 3b. The first column is a list of PTMs and SAVs identified in the PEAKS DB, PTM and SPIDER searches. Columns labeled "vehicle" and "TM" contain the total number of peptide-spectrum matches (PSMs) for each PTM. Log2 fold change is calculated from the average number of observations in the TM samples relative to the aver…

### Sheet: Data
PTM/SAV	Vehicle_1	Vehicle_2	Vehicle_3	TM_1	TM_2	TM_3	Log2 Fold change (TM/Vehicle)	P-value (-Log10)
Cysteine to serine transformation	17	51	93	402	465	491	3.01518	3.17609
Half of a disulfide bridge	5	10	9	26	36	31	1.79076	2.33683
Oxidation or Hydroxylation (C)	0	2	0	66	68	75	6.78947	2.04707
Dehydroalanine (C)	4	16	13	60	103	127	3.01579	1.89205
P(sub V)	4	12	15	20	41	33	1.47383	1.94229
Dihydroxy methylglyoxal adduct	1	1	1	9	7	12	2.96786	1.4762
Dihydroxy	118	191	187	194	257	320	0.429264	1.35229
Ethyl amino	5	9	8	4	6	8	-0.502646	1.31234
Methylation(others)	19	35	38	41	54	54	0.530005	2.72882
M(sub L)	0	2	2	4	4	3	1.54858	1.22269
Diglutamyl	3	4	2	5	12	8	1.15799	1.21273
V(sub T)	3	3	2	1	0	0	-2.964	1.14642
Tyrosine oxidation to 2-aminotyrosine	8	3	7	20	19	16	1.28456	1.14481
M(sub V)	2	6	6	5	9	9	0.579965	1.13012
S-nitrosylation	1	0	1	2	2	3	1.39011	1.10365
Iminobiotinylation	1	2	6	4	12	10	1.3824	1.09273
Condensation product of 3-deoxyglucosone	1	3	3	1	2	1	-0.924409	1.09033
Persulfide	1	2	3	1	1	1	-1.09897	1.08091
Biotinylation	3	16	16	14	24	27	0.812125	0.9872
Acetylation (K)	38	60	49	31	52	53	-0.349665	0.983104
O-Isopropylmethylphosphonylation	2	5	4	2	3	4	-0.459464	0.979777
Adduct of phenylglyoxal with Arg	1	2	1	1	0	0	-1.85282	0.977142
Glycidamide adduct	5	13	8	9	16	20	0.600947	0.974977
Formylation (Protein N-term)	11	13	18	4	12	15	-0.73792	0.963926
Phosphoadenosine	0	0	1	2	4	1	2.83786	0.960733
Beta-methylthiolation (ND)	3	3	3	0	3	2	-1.28343	0.93142
Guanidination	1	1	2	3	11	16	2.59861	0.911118
Palmitoylation	0	1	0	4	5	1	3.45037	0.887197
N(sub S)	0	1	0	5	2	3	3.49913	0.86497
Michael addition of t-butyl hydroxylated BHT (BHTOH)	0	1	2	1	4	5	1.67319	0.846409
V(sub A)	2	1	2	0	1	1	-1.8176	0.812861
S(sub V)	0	1	0	3	1	2	2.76187	0.809793
Nitroalkylation by Nitro Linoleic Acid	0	0	1	1	1	1	1.639	0.801901
Oxidized Arginine biotinylated with biotin hydrazide	0	0	1	1	1	1	1.639	0.801901
Arginine replacement by Nitropyrimidyl ornithine	0	2	1	1	3	3	1.19637	0.788205
Thiophosphorylation	1	1	2	3	2	6	1.24742	0.773411
T(sub R)	0	0	1	2	1	1	2.14005	0.765342
Pyrophosphorylation (ST)	1	1	0	3	1	4	1.64295	0.763339
Oxidation (M)	2340	4706	4640	3187	4349	4395	0.122416	0.753284
Quinone	37	52	48	59	62	73	0.294625	0.750507
Arginine oxidation to glutamic semialdehyde	2	2	3	0	3	1	-1.20182	0.742307
Biotin polyethyleneoxide amine	26	32	37	21	35	34	-0.32801	0.73837
Phycocyanobilin	1	1	0	1	2	3	1.11535	0.734785
Propargylamine	1	3	3	3	3	4	0.423037	0.734056
R(sub D)	1	0	0	2	1	2	1.62538	0.726036
S-(2-succinyl) cysteine	0	1	0	1	4	1	2.58758	0.721098
T(sub L)	3	2	2	4	5	6	0.736193	0.71535
T(sub V)	0	3	2	1	8	8	1.68812	0.695649
Y(sub L)	2	1	1	2	4	4	0.865033	0.689859
3-Sulfobenzoic succinimidyl ester	0	0	3	3	2	3	1.4905	0.676743
Methylphosphonylation	0	2	2	1	4	6	1.39619	0.673484
Deamidation (NQ)	894	1758	1712	1170	1745	1713	-0.0907777	0.669584
Tryptophan oxidation to oxolactone	2	4	0	0	0	1	-3.01663	0.659473
W(sub A)	1	2	4	1	1	2	-0.931629	0.639419
Phenethyl isothiocyanate	1	3	4	2	8	12	1.26555	0.638803
N(sub I)	0	1	2	2	1	4	1.2613	0.626448
Bis(hydroxphenylglyoxal) arginine	0	1	0	0	3	3	2.48747	0.625539
Phospho-propargylamine	6	15	13	3	7	15	-0.667906	0.610491
G(sub T)	1	0	2	4	4	1	1.38697	0.605075
S-homocysteinylation	1	1	1	1	2	2	0.4169	0.60198
Carboxyl modification with ethanolamine	7	20	15	13	20	25	0.311791	0.596554
Cysteine oxidation to cysteic acid	196	209	227	174	180	203	-0.421296	0.594898
O3-(riboflavin phosphoryl)	0	1	2	1	2	3	0.97418	0.590155
D(sub G)	2	4	5	1	2	5	-0.688673	0.587991
Propionaldehyde +40	1	0	0	1	1	4	1.76037	0.583423
Beta-methylthiolation	21	34	29	34	46	34	0.249472	0.566566
E(sub V)	0	0	1	0	2	3	2.1858	0.558909
EDT	2	1	3	5	6	2	0.891506	0.556163
Menadione hydroquinone derivative	4	1	4	2	1	1	-1.42863	0.552433
Uridine phosphodiester	0	1	0	0	2	2	1.90251	0.544551
Ammonia-loss (N)	26	33	30	25	27	33	-0.2986	0.540732
4-Oxononenal (ONE)	1	2	4	2	6	4	0.608884	0.528344
F(sub L)	2	3	4	3	2	2	-0.462947	0.518504
E(sub A)	12	19	14	11	9	20	-0.389614	0.517381
Acetylation (Protein N-term)	645	1384	1359	880	1300	1281	-0.130452	0.51475
Monobromobimane derivative	1	0	0	1	2	1	1.22551	0.499633
L(sub D)	1	0	0	1	2	1	1.22551	0.499633
Acetylation (TSCYH)	4	6	3	13	6	8	0.909243	0.494532
Oxidation (HW)	22	48	46	37	47	64	0.1882	0.488432
V(sub Q)	1	0	0	2	1	1	1.35533	0.486059
F(sub A)	1	0	0	2	1	1	1.35533	0.486059
F(sub Y)	0	1	0	1	3	0	2.05018	0.482978
2 4-diacetamido-2 4 6-trideoxyglucopyranose	0	1	0	1	0	2	1.67352	0.475726
3-phosphoglyceryl	0	1	1	3	1	1	1.52989	0.472799
Levuglandinyl-lysine anhyropyrrole adduct	1	4	7	0	4	3	-0.984599	0.472174
Deoxy	5	7	10	14	15	7	0.585538	0.467076
H(sub P)	0	0	1	1	0	2	1.63593	0.466848
Replacement of 2 protons by nickel	19	23	16	17	18	16	-0.425959	0.461466
Replacement of proton with ammonium ion	160	201	211	129	205	254	-0.223211	0.45159
Trifluoroleucine	1	4	3	5	6	2	0.675215	0.449298
N-pyruvic acid 2-iminyl	0	1	2	0	0	1	-1.71288	0.43461
Naphthalene-2 3-dicarboxaldehyde	2	2	0	2	2	10	1.32217	0.434606
Phosphopantetheine	5	4	2	1	4	3	-0.919663	0.433646
Deamidation (R)	9	21	20	16	15	13	-0.276743	0.431697
Ammonia-loss (C@N-term)	1	0	1	0	1	0	-1.5749	0.429323
3-methyl-2-pyridyl isocyanate	0	1	2	1	2	2	0.730726	0.424143
P(sub A)	0	2	2	1	7	2	1.26742	0.42375
Methylpyrroline	5	4	2	1	2	5	-0.922158	0.423172
Q(sub R)	5	9	12	7	15	13	0.234024	0.419192
N(sub E)	1	1	0	3	0	3	1.29147	0.417632
Aminoethylcysteine	4	7	9	7	10	8	0.164311	0.41074
Replacement of proton by copper	2	1	0	3	1	4	0.930349	0.404439
C(sub T)	0	0	1	2	1	0	1.80754	0.404393
Sulphone	25	19	24	25	13	14	-0.588468	0.404365
P(sub T)	0	1	0	0	1	2	1.48572	0.391237
L(sub N)	0	1	0	0	2	1	1.48922	0.390297
A(sub K)	3	3	1	2	2	1	-0.772568	0.383497
Carboxymethyl	0	0	1	0	2	1	1.45163	0.381505
Replacement of proton by lithium	0	0	1	0	2	1	1.45163	0.381505
Replacement of 2 protons by iron	1	3	0	0	0	2	-1.3562	0.375398
T(sub S)	0	0	2	1	1	2	1.00784	0.37105
N(sub D)	4	12	9	6	7	10	-0.247747	0.37043
P(sub S)	13	6	3	6	4	2	-1.23966	0.368215
Tetraglutamyl	1	2	1	1	2	5	0.713076	0.367862
L(sub T)	4	4	3	4	3	2	-0.502995	0.364736
N-Succinimidyl-2-morpholine acetate	8	14	15	4	17	14	-0.344434	0.362168
M(sub E)	1	2	3	2	2	7	0.690378	0.361602
Nucleophilic addtion to cytopiloyne	4	7	3	8	8	5	0.40938	0.357541
Michael addition with methylamine	7	3	1	2	3	1	-1.35785	0.35433
Deamidation followed by a methylation	19	25	17	14	26	21	-0.282316	0.353103
V(sub I)	0	2	0	0	2	3	1.22339	0.347103
3-sulfanylpropanoyl	1	11	11	11	10	10	0.468734	0.34594
Glycerylphosphorylethanolamine	5	5	7	11	6	9	0.444405	0.34564
ISD (z+2)-series	2	0	2	5	0	5	1.01474	0.342786
R(sub K)	0	3	2	1	4	3	0.639907	0.341944
Tryptophan oxidation to kynurenin	13	31	51	14	23	42	-0.423713	0.340469
V(sub S)	0	5	4	0	2	3	-0.963363	0.339054
M(sub G)	1	1	3	1	2	1	-0.49999	0.338391
Q(sub S)	0	1	2	1	3	1	0.732662	0.337253
3-(carbamidomethylthio)propanoyl	0	1	0	1	1	0	1.1798	0.336521
Y(sub V)	0	1	0	1	1	0	1.1798	0.336521
Dehydrated 4-Oxononenal Michael adduct	1	1	3	0	2	2	-0.645288	0.333109
L(sub A)	7	21	26	19	25	24	0.241773	0.32414
Membrane protein extraction	0	1	1	0	1	0	-1.11116	0.323341
Y(sub S)	0	1	1	0	1	0	-1.11116	0.323341
H(sub R)	1	0	0	0	5	1	1.66867	0.323179
N-Homocysteine thiolactone	0	0	1	1	0	1	1.13787	0.322702
S(sub T)	0	0	1	1	0	1	1.13787	0.322702
Q(sub D)	2	0	1	2	2	3	0.682833	0.321744
ADP Ribose addition	9	7	4	5	6	6	-0.597849	0.318044
Ethanolation (KR)	6	8	12	8	11	15	0.174678	0.316324
Levuglandinyl - arginine hydroxylactam adduct	2	0	1	0	1	1	-1.28742	0.31218
Carboxymethylated DTT modification of cysteine	1	0	0	1	1	1	0.854288	0.295456
Q(sub A)	5	2	2	2	1	4	-0.817192	0.294884
Diethylation	12	14	12	14	19	19	0.18664	0.294664
Palmitoleyl	1	0	1	1	0	0	-1.07405	0.291642
Hydroxymethyl	2	1	0	0	2	0	-1.27381	0.286133
Y(sub I)	1	1	0	1	0	0	-1.06036	0.285855
H(sub T)	1	1	0	1	0	0	-1.06036	0.285855
Ethylation	20	25	25	35	30	29	0.240184	0.285048
Carboxyethyl	0	1	1	0	1	4	1.20237	0.284198
Q(sub E)	14	33	35	15	40	24	-0.231635	0.284077
Oxidation or Hydroxylation	62	74	68	66	69	75	-0.189838	0.283551
Heme	3	0	2	2	1	0	-1.03408	0.282976
Carboxymethyl (KW X@N-term)	4	17	16	6	25	23	0.383736	0.28003
O-Pinacolylmethylphosphonylation	1	5	0	2	4	4	0.582079	0.278044
2 3-dihydro-2 2-dimethyl-7-benzofuranol N-methyl carbamate	3	3	4	2	6	8	0.34228	0.277223
Carboxylation (E)	18	34	40	27	35	34	-0.091226	0.275852
Maleimide-3-saccharide	1	1	1	1	1	1	-0.247366	0.273295
C(sub A)	3	0	0	1	0	0	-1.99866	0.271461
EDT-maleimide-PEO-biotin	3	8	3	2	5	6	-0.341259	0.271392
D(sub E)	1	4	0	1	1	1	-0.851537	0.270277
S-guanylation-2	0	1	4	1	2	6	0.78396	0.269838
Dehydration (C@N-term)	0	0	1	3	0	0	1.95597	0.268245
CHDH	0	2	0	0	1	4	1.22129	0.26703
Q(sub V)	7	9	5	7	8	5	-0.305364	0.26637
Formylation	88	205	215	91	205	218	-0.171554	0.266093
C(sub L)	2	0	0	0	0	1	-1.92505	0.26585
O-Diethylphosphorylation	2	1	0	0	3	6	0.889122	0.263057
Sulfation	114	288	276	152	252	287	-0.131718	0.261539
Condensation product of glucosone	1	3	1	2	1	5	0.509529	0.260237
F(sub R)	3	4	5	5	2	3	-0.352536	0.256834
L(sub F)	3	1	0	2	0	0	-1.24782	0.254159
A(sub V)	3	0	3	1	3	1	-0.724823	0.253965
Reduced 4-Hydroxynonenal	0	1	0	0	1	1	0.902512	0.25179
O-Sulfonation (C)	1	0	0	2	1	0	1.02283	0.244841
Pyrrolidone from Proline	11	13	7	6	14	12	-0.296487	0.241348
Lipoyl	0	4	2	1	5	3	0.541781	0.239272
Hydroxyheme	6	5	5	8	2	2	-0.530673	0.239019
Dehydroalanine (Y)	0	0	2	0	2	2	0.864923	0.239
Carbamidomethylated Cys that undergoes beta-elimination and Michael addition of methylamine	0	0	1	0	1	1	0.864923	0.239
Mercury Mercaptan	0	0	1	0	1	1	0.864923	0.239
Q(sub P)	0	0	1	0	1	1	0.864923	0.239
Y(sub T)	0	0	1	0	1	1	0.864923	0.239
Pyro-glu from E	88	95	88	90	81	108	-0.203746	0.235687
Nethylmaleimidehydrolysis	0	1	1	2	1	0	0.826214	0.232572
MDA adduct +54	1	0	0	1	0	2	0.851215	0.229558
S(sub K)	1	0	0	1	0	2	0.851215	0.229558
Phosphorylation (STY)	725	1142	1100	921	1246	1109	-0.0533042	0.224167
Glyoxal-derived hydroimiadazolone	1	4	3	2	4	4	0.1956	0.22005
O-Ethylphosphorylation	2	3	4	1	9	5	0.438919	0.2194
Formation of five membered aromatic heterocycle	9	7	12	5	8	16	-0.278717	0.217937
R(sub S)	1	2	1	1	1	2	-0.215984	0.217375
G(sub D)	2	0	0	1	0	0	-1.4137	0.217323
E(sub T)	2	0	0	1	0	0	-1.4137	0.217323
R(sub A)	6	9	4	9	7	10	0.230615	0.211943
4-sulfophenyl isothiocyanate	0	3	2	1	4	2	0.458302	0.211621
Sodium adduct	364	405	391	386	419	423	-0.158224	0.211344
Nucleophilic addition to cytopiloyne+H2O	6	1	2	2	2	4	-0.726679	0.210638
Methylation(KR)	66	86	78	86	103	100	0.104019	0.203688
V(sub R)	2	2	2	2	1	3	-0.248902	0.196912
Acetaldehyde +26	5	10	16	8	9	13	-0.178106	0.195968
Aminoethylbenzenesulfonylation	20	121	94	45	147	115	0.269237	0.194229
Addition of DFDNB crosslinker	1	5	3	0	4	4	-0.397234	0.193064
Ubiquitination	2	2	0	2	1	0	-0.62383	0.192089
Trimethylation	0	3	4	3	7	0	0.570027	0.191106
Enzymatic glycine removal leaving an amidated C-terminus	0	0	2	2	1	0	0.807542	0.189442
T(sub Q)	3	0	1	2	0	1	-0.820053	0.18852
Piperidination	0	4	4	0	2	4	-0.533194	0.183574
Cysteine mercaptoethanol	34	48	67	30	67	65	-0.116165	0.182828
A(sub R)	2	6	2	2	7	5	0.259961	0.179883
Q(sub T)	7	3	2	5	2	4	-0.510219	0.177206
H(sub E)	0	2	1	0	0	2	-0.70035	0.173198
Alpha-amino adipic acid	3	2	3	4	1	2	-0.356541	0.172925
Proline oxidation to pyrrolidinone	26	13	10	17	17	15	-0.399748	0.168843
A(sub Q)	1	0	0	0	2	1	0.666921	0.162621
5-hydroxy-N6 N6 N6-trimethyl	1	0	0	0	1	2	0.663421	0.162012
E(sub G)	1	3	2	1	4	3	0.207001	0.161513
Myristoylation	4	1	2	3	2	8	0.394313	0.160351
Monoglutamyl	5	2	5	5	5	8	0.233348	0.157903
O-Isopropylphosphorylation	1	2	1	1	1	4	0.321256	0.15495
F(sub V)	0	2	2	1	5	0	0.570295	0.153525
Ubiquitin	45	37	22	41	30	35	-0.273021	0.153325
Dethiomethyl	1	0	0	0	0	1	-0.92505	0.152875
Phycoerythrobilin	1	0	0	0	0	1	-0.92505	0.152875
P(sub G)	1	0	0	0	0	1	-0.92505	0.152875
L(sub E)	1	0	0	0	1	0	-0.914549	0.151295
Ethanolation (C)	0	1	0	0	2	0	0.907752	0.150268
Fluorination	0	1	0	0	2	0	0.907752	0.150268
Ornithine from Arginine	0	1	0	0	2	0	0.907752	0.150268
G(sub Q)	0	1	0	0	2	0	0.907752	0.150268
Puromycin	2	3	1	2	1	3	-0.243875	0.150251
Propionamide (K X@N-term)	24	47	33	25	45	62	0.110624	0.146466
(-)-dehydroepigallocatechin	0	0	1	0	2	0	0.870163	0.144535
Michael addition of BHT quinone methide	0	0	1	0	2	0	0.870163	0.144535
Y(sub H)	0	0	1	0	2	0	0.870163	0.144535
Levuglandinyl - arginine lactam adduct	0	0	1	0	0	2	0.859663	0.142917
Levuglandinyl-lysine pyrrole adduct	1	0	1	0	2	0	-0.574901	0.139717
2-amino-3-oxo-butanoic_acid	173	192	160	170	211	199	-0.120881	0.138612
N(sub Q)	0	1	2	1	1	0	-0.430328	0.134534
Dehydration	490	542	507	516	571	620	-0.101362	0.128171
Amidation	181	202	213	219	262	265	0.0806486	0.126241
Pyro-glu from Q	276	701	661	368	700	681	-0.0697733	0.125043
Crotonaldehyde	1	6	4	1	7	2	-0.283372	0.124219
Octanoyl	2	1	2	3	1	3	0.227371	0.118294
S(sub G)	1	1	1	0	2	3	0.299433	0.117977
L(sub Q)	3	2	2	3	3	4	0.169137	0.117628
R(sub L)	4	1	2	7	3	1	0.364616	0.110911
Carbamylation	32	34	55	29	46	61	-0.0867742	0.110647
phosphate-ribosylation	9	7	8	8	9	10	-0.133499	0.109838
Hypusine	0	1	3	1	1	1	-0.351693	0.109273
Carbamidomethylation	4	4	4	3	10	4	0.170941	0.107258
N(sub R)	1	1	0	2	1	0	0.37617	0.105358
H(sub A)	3	2	1	3	3	0	-0.293737	0.105106
Replacement of 2 protons by calcium	92	90	74	87	115	85	-0.119447	0.104351
N-acetyl neuraminic acid	2	3	2	3	1	3	-0.155047	0.103889
Sec Iodoacetamide derivative	1	5	7	3	6	3	-0.169733	0.102351
Methylmalonylation on Serine	1	1	4	1	3	4	0.194631	0.101408
Carbamidomethylated DTT modification	1	0	1	2	0	1	0.359743	0.100666
W(sub F)	1	0	1	2	0	1	0.359743	0.100666
V(sub G)	0	2	0	1	0	0	-0.5914	0.0995286
Q(sub L)	10	6	4	10	5	6	-0.238615	0.0992654
A(sub F)	1	0	0	2	0	0	0.586299	0.0986728
Proline oxidation to pyroglutamic acid	23	20	25	22	32	23	-0.0983587	0.0977704
P(sub Q)	0	3	1	1	0	2	-0.335973	0.094635
N-ethylmaleimide on cysteines	1	1	0	1	1	0	-0.289159	0.0921107
Dimethylation(KR)	55	105	123	70	124	119	-0.0375615	0.0892833
A(sub L)	9	7	3	8	8	5	-0.190371	0.0888212
N(sub T)	1	0	3	3	1	1	0.271593	0.0878544
R(sub G)	3	1	2	2	2	3	-0.190299	0.087457
Benzyl isothiocyanate	0	6	5	0	5	5	-0.252199	0.0865279
Malonylation	2	5	4	1	5	6	-0.123453	0.086196
Nmethylmaleimide	0	4	3	1	1	4	-0.240911	0.0857808
Replacement of proton by potassium	19	22	25	23	23	28	-0.0556649	0.0842449
Cysteinylation	49	186	195	37	223	185	-0.134907	0.0822446
S(sub R)	1	0	0	1	0	1	0.353162	0.0806882
L(sub R)	11	11	6	7	16	10	-0.12316	0.0795138
Methylation(Protein N-term)	0	3	0	1	0	1	-0.409499	0.0783277
Dimethylation of proline residue	1	8	9	2	13	7	0.169038	0.0766389
L(sub V)	2	5	2	1	6	5	0.133022	0.0763032
G(sub A)	0	1	1	2	0	0	0.389684	0.0750208
Lysine oxidation to aminoadipic semialdehyde	5	48	40	12	42	36	-0.139851	0.0746295
W(sub L)	1	4	0	3	3	0	0.236638	0.0726373
Triglutamyl	6	2	0	5	2	2	-0.281296	0.0702255
Hydroxycinnamyl	0	1	0	1	0	0	0.4086	0.0684784
Methylation(C-term)	13	14	10	17	13	10	-0.100443	0.066937
Crotonylation	0	0	1	1	0	0	0.371011	0.0620423
Selenium replaces sulphur	2	2	6	4	3	3	-0.0992231	0.0604812
Amidination of lysines or N-terminal amines with methyl acetimidate	6	11	8	5	12	14	0.0527622	0.059562
Q(sub G)	4	2	2	5	4	2	0.139092	0.059481
T(sub A)	6	4	1	6	3	7	0.145704	0.0584217
Phosphorylation (HCDR)	0	0	3	0	3	1	0.282583	0.0581067
V(sub L)	7	1	2	10	3	2	0.218265	0.0563247
H(sub L)	2	3	2	6	2	0	0.196201	0.0558739
Cy5 CyDye DIGE Fluor saturation dye	0	1	1	1	1	0	0.160886	0.0527807
Fluorescein-5-thiosemicarbazide	5	4	5	3	5	9	-0.0757461	0.0527414
Levuglandinyl-lysine anhydrolactam adduct	2	3	3	5	2	2	0.109743	0.0514298
Acetylation (N-term)	80	90	93	101	102	114	0.0391795	0.0513517
Sulfonation of N-terminus	0	1	1	1	0	1	0.156547	0.0512438
S(sub A)	0	5	2	2	2	2	-0.141605	0.048452
Hydroxyphenylglyoxal arginine	1	2	1	1	3	1	0.0813752	0.0483347
Carbamidomethylation (DHKE X@N-term)	106	268	197	137	279	244	0.0285999	0.0442075
glycosylphosphatidylinositol	1	2	2	1	2	3	0.0430389	0.043632
Replacement of 2 protons by magnesium	6	1	5	8	2	3	-0.130914	0.0419641
Carboxylation (DKW)	14	9	13	13	16	14	-0.0560773	0.0400357
Pierce EZ-Link Biotin-HPDP	0	1	1	0	1	1	-0.116405	0.038668
F(sub T)	0	2	0	1	0	1	0.175464	0.0372246
N(sub L)	0	3	3	0	4	2	-0.114656	0.0353047
Dehydrated 4-hydroxynonenal	0	2	2	0	1	3	-0.119033	0.0339263
4-hydroxynonenal (HNE)	0	4	2	0	3	3	-0.110127	0.0336244
O-Methylphosphorylation	5	5	1	5	4	4	-0.075011	0.033575
Maleimide	5	2	3	5	5	2	-0.077769	0.0320667
Aminotyrosine with sulfation	0	2	1	1	1	1	0.0789888	0.0307596
L(sub G)	3	2	0	3	3	0	-0.104055	0.0291449
Decanoyl	2	1	2	2	2	2	-0.0435229	0.0270476
Deamidation followed by esterification with ethanol	17	72	52	13	72	71	-0.0425444	0.0244345
Phosphorylation to pyridyl thiol	5	3	3	6	5	3	0.0501847	0.0239069
BisANS	0	0	1	0	0	1	-0.140337	0.0229197
Dehydropyrrolizidine alkaloid (dehydroretronecine)	0	0	1	0	0	1	-0.140337	0.0229197
Homoserine	0	0	1	0	0	1	-0.140337	0.0229197
Tryptophan oxidation to hydroxykynurenin	0	0	1	0	0	1	-0.140337	0.0229197
H(sub Q)	0	0	1	0	0	1	-0.140337	0.0229197
C(sub E)	0	0	1	0	0	1	-0.140337	0.0229197
LeudimethylArgGlyGly	0	0	1	0	1	0	-0.129837	0.0211732
Replacement of proton by silver	0	0	1	0	1	0	-0.129837	0.0211732
S(sub N)	0	0	1	0	1	0	-0.129837	0.0211732
R(sub Q)	0	0	1	0	1	0	-0.129837	0.0211732
D(sub T)	1	2	0	2	0	1	-0.0714886	0.0201371
Cyano	32	46	42	27	62	54	-0.0139756	0.0199824
W(sub G)	0	2	0	0	1	1	-0.0974885	0.0192148
H(sub S)	0	2	0	0	0	2	-0.102748	0.0166889
N(sub H)	1	0	0	0	1	1	0.0802097	0.0164505
Dipyrrolylmethanemethyl	0	1	0	0	1	0	-0.0922476	0.0149592
MDA adduct +62	0	1	0	0	1	0	-0.0922476	0.0149592
Oxidation to nitro	0	1	0	0	1	0	-0.0922476	0.0149592
Phospho-guanosine	0	1	0	0	1	0	-0.0922476	0.0149592
A(sub S)	0	1	0	0	1	0	-0.0922476	0.0149592
V(sub F)	1	0	0	0	0	2	0.0749498	0.0121209
Y(sub A)	2	1	1	2	2	1	-0.0263485	0.0111653
N(sub A)	3	6	1	1	5	7	0.0238363	0.0103767
E(sub S)	17	99	95	38	89	97	-0.0147663	0.00961902
P(sub R)	1	1	1	0	2	2	-0.0214446	0.00885726
Glutathione disulfide	22	100	128	37	132	107	0.0122376	0.00719203
O-Diisopropylphosphorylation	6	20	21	12	17	22	0.00551431	0.00568105
Phosphorylation to amine thiol	2	7	1	3	6	2	-0.0112454	0.00473573
F(sub G)	2	0	1	2	1	1	-0.0122995	0.00346657
Menadione quinone derivative	8	7	5	10	5	9	0.00371786	0.00199055
Tri nitro benzene	2	5	3	1	5	6	-0.00129222	0.000774798
